# Mapping the breast tumor microenvironment: proximity analysis reveals spatial relationships between macrophage subtypes and metastasis-initiating cancer cells

**DOI:** 10.1101/2024.03.15.585195

**Authors:** Eloise M. Grasset, Atul Desphande, Jae W. Lee, Yeonju Cho, Sarah M. Shin, Erin M. Coyne, Alexei Hernandez, Xuan Yuan, Zhehao Zhang, Ashley Cimino-Matthews, Andrew J. Ewald, Won Jin Ho

## Abstract

The development of metastasis, responsible for the majority of cancer-related fatalities, is the most dangerous aspect of breast cancer, the predominant malignancy affecting women. We previously identified specific cancer cell populations responsible for metastatic events which are cytokeratin-14 (CK14) and E-cadherin positive in luminal tumors, and E-cadherin and vimentin positive in triple-negative tumors. Since cancer cells evolve within a complex ecosystem comprised of immune cells and stromal cells, we sought to decipher the spatial interactions of these aggressive cancer cell populations within the tumor microenvironment (TME). We used imaging mass cytometry to detect 36 proteins in tumor microarrays containing paired primary and metastatic lesions from luminal or triple-negative breast cancers (TNBC), resulting in a dataset of 1,477,337 annotated cells. Focusing on metastasis-initiating cell populations, we observed close proximity to specific fibroblast and macrophage subtypes, a relationship maintained between primary and metastatic tumors. Notably, high CK14 in luminal cancer cells and high vimentin in TNBC cells correlated with close proximity to specific macrophage subtypes (CD163^int^CD206^int^PDL1^int^HLA-DR^+^ or PDL1^high^ARG1^high^). Our in-depth spatial analysis elucidates that metastasis-initiating cancer cells exhibit with distinct cell populations within the TME, implicating the role of these cell-cell interactions in promoting metastasis.
