## Supplementary tables for "Mapping the breast tumor microenvironment: proximity analysis reveals spatial relationships between macrophage subtypes and metastasis-initiating cancer cells"

### Sheet: S Table 1 - Cases
TMA	Case	Age at diagnosis	Pathologic stage at diagnosis	Stage	Tumor grade	Phenotype	Distant metastasis location	Primary tumor area analyzed (mm2)	Distant met area analyzed (mm2)	LN met area analyzed (mm2)	Total area analyzed (mm2)
TMA788	SPC 1	33	T3N2M1	4	3	HER2	Lung	3.426	5.4		8.826
TMA788	SPC 2	50	T2N1	2	3	LUM	Lung	14.301	7.2		21.501
TMA788	SPC 3	34	T2N2M1	4	3	TNC	Brain	2.88	7.2		10.08
TMA788	SPC 4	38	T1cN0	1	2	LUM	Ovary	6.6	13.906		20.506
TMA789	SPC 6	36	yT1cN0	1	2	HER2	Brain	2.88			2.88
TMA789	SPC 7	39	T2N0	2	3	TNC	Brain	11.52	10.9344		22.4544
TMA789	SPC 9	38	T1cN0	1	3	TNC	Brain	7.2			7.2
TMA789	SPC 10	53	T2N2	3	3	LUM	Brain	12.6624	4.08		16.7424
TMA801	SPC 11	58	T2N0	2	2	LUM	GI (Bowel)	9.925	8.985		18.91
TMA801	SPC 12	56	TXNXM1	4	2	LUM	GI (Bowel)	1.632	7.96903		9.60103
TMA788&801	SPC 13	44	T2N0	2	3	TNC	Lung	4.32	7.02		11.34
TMA801	SPC 14	33	yT2N1mi	2	2	LUM	GI (Pancreas)	10.91	14.4		25.31
TMA801	SPC 15	57	T1N0	1	3	TNC	Lung	12.96	14.04		27
TMA788&801	SPC 16	36	T1N0	1	3	LUM	Brain		7.2		7.2
TMA974	SPC 17	43	T3N3	3	3	LUM	Spine		5	5	10
TMA974	SPC 18	47	T1N0	1	3	LUM	Brain	5	5.88		10.88
TMA974	SPC 19	47	T2N1	2	2	LUM	Liver	14.2408	4.32		18.5608
TMA974	SPC 20	45	T2N1	2	2	LUM	Liver	5.502	5.699		11.201
TMA974	SPC 21	53	T2N1	2	3	TNC	Brain	10	5.76	7.2	22.96
TMA974	SPC 22	52	T2N1	2	3	TNC	Lung	7.0848	5.4096	7.1524	19.6468
TMA975	SPC 23	50	T2N1	2	2	LUM	Brain	4.28	3.92	7.56	15.76
TMA975	SPC 24	50	T1N1	2	2	LUM	Pleura	13.88	1.28		15.16
TMA975	SPC 25	42	T1N1	2	3	LUM	Brain	4.73678	5.048	5.034	14.8188
TMA975	SPC 26	46	T4N1	3	3	LUM	Lung	3		2.4	5.4

### Sheet: S Table 2 - IMC Panel
Channel	Antigen	Clone	Dilution	Vendor	Custom
89	CD45	D9M81	125	CST	X
96-104	Ruthenium-Tissue Counterstain
113	Collagen	E8F4C	250	CST	X
115	Ecadherin	24E10	125	CST	X
141	SMA	1A4	250	Standard Bio
142	Podoplanin	D2-40	125	Biolegend	X
143	VIM	D21H3	250	Standard Bio
144	CD14	EPR3653	125	Standard Bio
145	CD45RO	UCHL1	250	Standard Bio
146	CD16	EPR16784	100	Standard Bio
147	CD163	EDHu-1	125	Standard Bio
148	PanCK	C11	125	Standard Bio
149	CD15	W6D3	75	Standard Bio
150	PDL1	E1L3N	125	CST	X
151	PD1	D4W2J	125	CST	X
152	DC-LAMP	1010E1.01	125	Novus	X
153	TOX	E6I3Q	250	CST	X
154	CD57	HNK-1	250	CST	X
155	FOXP3	236A/E7	75	Standard Bio
156	CD4	EPR6855	125	Standard Bio
158	CK14	E2V1Z	62.5	CST	X
159	CD68	KP1	75	Standard Bio
161	CD20	H1	125	Standard Bio
162	CD8	C8/144B	250	Standard Bio
163	CK8	E18	250	Standard Bio
164	ARG1	D4E3M	75	Standard Bio
165	CD33	44M12D3	125	LS Bio	X
166	CD45RA	HI100	250	Standard Bio
167	GZMB	D6E9W	125	CST	X
168	KI67	B56	250	Standard Bio
170	CD3	Polyclonal	125	Standard Bio
171	LAG3	17B4	125	Novus	X
172	CL_CASP3	5A1E	125	Standard Bio
173	DC-SIGN	DCN46	62.5	Ionpath
174	HLADR	LN3	250	Standard Bio
175	CD86	E2G8P	125	CST	X
176	CD206	EPR23192-57	250	Abcam	X
191	Iridium-DNA
193	Iridium-DNA
